# Identification and validation of a non-genetically encoded vulnerability to XPO1 inhibition in malignant rhabdoid tumors – expanding patient-driven discovery beyond the N-of-1

**DOI:** 10.1101/2021.10.02.462793

**Authors:** Lianna J. Marks, Daniel Diolaiti, Prabhjot Mundi, Ervin S. Gaviria, Allison R. Rainey, Darrell J. Yamashiro, Ladan Fazlollahi, Hajime Hosoi, Yoshiki Katsumi, Yasumichi Kuwahara, Filemon S. Dela Cruz, Andrea Califano, Andrew L. Kung

## Abstract

Malignant rhabdoid tumors (MRTs) are rare, aggressive pediatric solid tumors, characterized by a 22q11 deletion that inactivates the SMARCB1 gene. Outcomes remain poor despite multimodality treatment. MRTs are among the most genomically stable cancers and lack therapeutically targetable genetic mutations. We utilized metaVIPER, an extension of the Virtual Inference of Protein-activity by Enriched Regulon (VIPER) algorithm, to computationally infer activated druggable proteins in the tumor of an eight month old patient and then expanded the analysis to TCGA and TARGET cohorts. *In vitro* studies were performed on a panel of MRT and atypical teratoid/rhabdoid tumor cell lines. Two patient-derived xenograft (PDX) mouse models of MRT were used for *in vivo* efficacy studies. MetaVIPER analysis from the patient’s tumor identified significantly high inferred activity of nuclear export protein Exportin-1 (XPO1). Expanded metaVIPER analysis of TCGA and TARGET cohorts revealed consistent elevations in XPO1 inferred activity in MRTs compared to other cancer types. All MRT cell lines demonstrated baseline activation of XPO1. MRT cell lines demonstrated *in vitro* sensitivity to the XPO1 inhibitor, selinexor which led to cell cycle arrest and induction of apoptosis. Targeted inhibition of XPO1 in patient-derived xenograft models of MRT using selinexor resulted in abrogation of tumor growth. Selinexor demonstrates efficacy in preclinical models of MRT. These results support investigation of selinexor in a phase II study in children with MRT and illustrate the importance of an N-of-1 approach in driving discovery beyond the single patient.

**Statement of Translational Relevance:** We describe the patient-driven discovery of XPO1 activation as a non-genetically encoded vulnerability in MRTs. The application of metaVIPER analysis to tumors lacking actionable oncogenic alterations represents a novel approach for identifying potential therapeutic targets and biomarkers of response. Our preclinical validation of selinexor confirms XPO1 inhibition as a promising therapeutic strategy for the treatment of MRT.
