## Supplemental Table 1 for "Identification and validation of a non-genetically encoded vulnerability to XPO1 inhibition in malignant rhabdoid tumors – expanding patient-driven discovery beyond the N-of-1"

### Sheet: MOP-15-1036-OncoTarget-values
Druggable' Protein	FDR-corrected p-value
ROCK2	7.24025e-14
ATM	7.24025e-14
ROCK1	7.24025e-14
CHD1	1.23903e-11
PIK3CA	4.32176e-11
XPO1	9.03284e-11
RASA1	9.03284e-11
ATR	9.40948e-11
REL	1.87557e-10
PRKAA1	3.83934e-08
RPS6KB1	5.56007e-08
MAP3K7	5.70827e-08
CSNK1G3	6.09536e-08
BRAF	9.53565e-08
XIAP	1.10146e-07
TOP2B	1.12107e-07
MAP3K4	1.66296e-07
EP300	1.76331e-07
PDPK1	3.47258e-07
JAK2	3.94753e-07
EYS	3.94753e-07
ACVR2B	6.35022e-07
EIF2AK3	6.46416e-07
CRBN	8.16123e-07
GSK3B	1.14457e-06
ACVR2A	1.26233e-06
AR	1.3079e-06
PRKACB	1.55744e-06
CDK6	1.85069e-06
BIRC2	3.24144e-06
TOP1	3.25325e-06
JAK1	3.64641e-06
CREBBP	5.78664e-06
EGFR	6.55324e-06
TGFBR1	7.33814e-06
MAPK14	1.02879e-05
CHUK	1.02879e-05
KDM4C	1.07245e-05
TUBD1	1.8143e-05
EIF2AK2	2.18579e-05
TOP2A	2.33809e-05
RRM2B	2.3798e-05
HIF1A	2.38084e-05
ZHX2	2.40934e-05
AKT3	2.54192e-05
DHX9	3.83441e-05
KIT	5.00029e-05
CASP8	5.20714e-05
RAPGEF4	6.4263e-05
PRKCE	7.40611e-05
NAE1	7.5463e-05
PRKAA2	8.66899e-05
HDAC9	8.66899e-05
GSTA3	9.80704e-05
MDM2	0.000108012
KIF11	0.000136344
CASP3	0.000139538
TTK	0.000139538
PRKCQ	0.000156042
POLA1	0.000167492
YES1	0.000167492
PIK3CB	0.000167492
TGFBR2	0.000167492
EZH1	0.000181956
IGF1R	0.000189815
MAPK1	0.000216493
FNTA	0.000243781
PIK3CG	0.000253712
PRKACG	0.000255335
UPP2	0.000265866
ROS1	0.000348124
BCL2	0.000372296
PRKCH	0.000373155
ESR2	0.000419993
MAPK9	0.000419993
EZH2	0.00046586
DNMT3B	0.000468728
IL6R	0.000535786
NRP1	0.000587176
MTOR	0.000636729
TGFB2	0.00073731
RGS5	0.000812192
BRD3	0.00081359
CDK2	0.000848265
GUCY1A3	0.00101792
CCND2	0.00103714
EDNRB	0.00109447
TLR5	0.00109447
HGF	0.00115337
NTRK3	0.00118873
ALK	0.001228
ANGPT1	0.00126345
PDGFRA	0.00136941
MAP1A	0.00136941
ESR1	0.00149988
CSNK1A1	0.0016056
TUBB1	0.00173267
DHFR	0.00173545
WEE1	0.00190132
FLT1	0.00195458
SSTR2	0.00202125
MAP2	0.002131
ERBB4	0.00214332
PRUNE2	0.00239488
KDR	0.00254886
TEK	0.00279029
BIRC3	0.00397315
INSR	0.00397315
CD38	0.00407721
EDNRA	0.00423954
DNMT1	0.00431489
SLITRK6	0.00431489
MS4A1	0.00617185
CHEK1	0.00621418
NCAM1	0.00634741
TACR1	0.00652965
CDK1	0.00652965
MPL	0.00658025
CDH2	0.0075488
GSTA4	0.00760451
EGLN1	0.00878919
CSNK2A1	0.00878919
TRAF1	0.0105131
PRKCA	0.0132682
LPA	0.0165881
SSTR1	0.0194779
PTK2	0.0198671
NTRK2	0.0201375
FZD7	0.0201375
HDAC2	0.0210124
GUCY2C	0.0232381
UGT3A1	0.0242183
NFKB1	0.0274624
NAMPT	0.0300771
FGFR2	0.0407408
WT1	0.0407408
CERK	0.0411118
ABCB1	0.0438732
PLA2G4A	0.0497671
FOLH1	0.0592377
ABL1	0.0600998
PARP2	0.060281
HDAC4	0.0603355
STEAP1	0.0659083
FYN	0.0913959
RRM1	0.100831
TNFRSF10A	0.107014
PRKCB	0.119701
PPP2R2B	0.125231
IKBKB	0.125231
GSR	0.128687
KDM4DL	0.135159
NANOG	0.136173
MMP13	0.139526
TNFSF11	0.151824
FGFR1	0.174084
RXRG	0.18354
MET	0.183611
FLT3	0.186038
BMX	0.195184
SCGN	0.197708
PLK2	0.21569
VEGFA	0.238591
SSTR3	0.270424
MAOA	0.282236
NOTCH1	0.291459
LIG3	0.291459
CYP19A1	0.303854
TNFRSF9	0.317786
NT5E	0.360254
MMP3	0.367934
PTGS2	0.494099
CXCL12	0.494099
HSP90AA1	0.566806
SMO	0.627884
TYMS	0.629724
CTLA4	0.668268
RAF1	0.724987
MAOB	0.816606
CXCR2	0.892767
NTRK1	0.892767
GART	0.892767
EHMT1	0.900002
MAP2K1	0.92988
GSTM5	0.933892
PLA2G3	0.998023
SLAMF7	1
FZD8	1
RRM2	1
BRD4	1
VEGFC	1
DLL4	1
SHH	1
CYP11B1	1
CD22	1
LOXL2	1
TXNRD1	1
PPARG	1
LYN	1
PRKCG	1
PARP1	1
PLA2G7	1
LCK	1
IDH1	1
PPP2CB	1
MUC16	1
NOD1	1
DLL3	1
KDM6B	1
SSTR5	1
GSTM1	1
SLC15A1	1
PPP2CA	1
AXL	1
SSTR4	1
TERT	1
CEACAM5	1
PDGFRB	1
GSTA1	1
SEMA4D	1
MCL1	1
STAT3	1
ADORA3	1
CEACAM3	1
TNFRSF8	1
CD70	1
GPNMB	1
PDCD1	1
MMP7	1
AURKA	1
PLA2G1B	1
BTK	1
RET	1
FOLR1	1
IDO1	1
GSTM2	1
FLI1	1
JAK3	1
CD3D	1
PLA2G2D	1
BCL2A1	1
ERBB3	1
PLIN2	1
MMP2	1
HDAC8	1
CEACAM6	1
MYC	1
TNFRSF10B	1
FGFR3	1
TYRO3	1
POLE3	1
KDM1A	1
PARP3	1
MMP9	1
PLA2G5	1
CSF2	1
PLA2G4C	1
CD33	1
FLT4	1
PLA2G2A	1
EPHB4	1
FGR	1
CCND1	1
HCK	1
GSTM3	1
MGLL	1
CXCR4	1
CD52	1
CDK7	1
MAP2K5	1
AURKC	1
SLC34A2	1
GSTO2	1
PLA2G10	1
CD37	1
CD248	1
APOL1	1
FDX1	1
SYK	1
LIG1	1
PSMD1	1
ACVRL1	1
PLA2G6	1
MMP14	1
FGFR4	1
PTK2B	1
S100A9	1
RAPGEF3	1
PIM1	1
PRKAB1	1
ADA	1
PLK1	1
HSP90B1	1
SRC	1
TACSTD2	1
POLB	1
TUBA1A	1
AURKB	1
DOT1L	1
CDK3	1
ENG	1
GSTT1	1
EPHA2	1
MST1R	1
CDC42	1
CSNK1E	1
HDAC1	1
PLK3	1
CSF1R	1
CD74	1
MAPK7	1
SPHK1	1
RAC2	1
ERBB2	1
HDAC6	1
EGFL7	1
RXRA	1
MUC1	1
TUBB3	1
HSP90AB1	1
PTK6	1
BIRC5	1
TGFB1	1
PRKCD	1
PIK3CD	1
HDAC7	1
TYK2	1
BCL2L1	1
RAC3	1
RAC1	1
HDAC5	1
CSNK1D	1
EEF2	1
VDAC1	1
TYMP	1
APEX1	1
ATIC	1
PRKCZ	1
AKT2	1
RELB	1
TUBA1B	1
AKT1	1
IDH2	1
NFKB2	1
HDAC11	1
KLK3	1
HDAC3	1
TUBG1	1
UPP1	1
MAP2K7	1
CSK	1
VDAC2	1
CDK9	1
PSMB2	1
GSTK1	1
PRKACA	1
RELA	1
GSTZ1	1
CDK4	1
PSMD2	1
CSNK1G2	1
PAK4	1
GSTO1	1
TXN	1
SIRT2	1
VEGFB	1
H2AFX	1
CDK5	1
GSK3A	1
RPL3	1
HDAC10	1
GSTP1	1
POLE4	1
PSMB10	1
PSMB1	1
PPP2R1A	1
PSMB5	1
MAP2K2	1
