## Supplemental Table 3 for "Identification and validation of a non-genetically encoded vulnerability to XPO1 inhibition in malignant rhabdoid tumors – expanding patient-driven discovery beyond the N-of-1"

### Sheet: RT-OncoTarget-Ranks
Druggable' Protein	Mean Rank in TARGET Rhabdoid Tumors
TOP2A	5.06
TTK	5.53
XPO1	10.5
GART	12.29
KIF11	12.94
GSG2	14.96
DNMT3B	17.18
DHX9	17.51
CDK1	18.85
HDAC2	26.34
BRAF	28.28
AURKB	28.63
AURKA	29.46
TOP1	29.91
KIFC1	30.21
DNMT1	38.13
CDK2	38.25
CSNK2A1	39.62
POLE2	40.44
EZH2	40.62
TUBB	41.71
PLK1	44.18
KDM1A	44.91
CDK4	48.19
LIG3	51.88
MAP3K7	53.81
CHD1	54
POLA1	54.87
DHFR	55.53
CHEK1	56.26
TOP2B	57.85
BIRC5	58.19
RPS6KB1	59.19
YES1	59.35
DLL3	59.5
PPP2CA	60.43
RRM1	61.24
TYMS	62.24
SMO	62.68
RRM2	67.43
ROCK2	68.66
TUBD1	68.84
ACVR2B	70.06
ATIC	70.94
APEX1	71.63
CRBN	71.71
RAC3	72.5
MAPK8	73.71
PARP1	75
PIK3CA	76.66
GNRHR	77.56
CDK7	77.84
LOXL2	79.54
EHMT1	81.4
MYC	81.71
PARP2	81.99
PSMA2	82.21
H2AFX	84.59
EIF2AK2	85
HSP90AA1	85.46
VDAC2	87.18
HSP90B1	88.46
EEF2	89.29
HSP90AB1	89.65
NAE1	89.75
ROCK1	90.1
WEE1	90.74
BRD4	91.47
TUBA1B	91.57
RAF1	91.66
PSMB1	94.25
TUBB3	94.5
EPHB4	95.88
MAPK1	97.32
GSK3A	98.26
MAP2K7	99.75
TUBA1A	102.63
HDAC8	103.84
CHUK	104.04
POLE3	109.41
PSMB5	109.75
FNTA	110.28
PSMB2	112.44
TUBG1	112.91
POLB	113.79
LIG1	114.06
GSR	114.54
HDAC1	115.68
PSMD1	115.76
TERT	116.25
GSK3B	119.13
ACVR2A	119.46
MMP14	119.84
CDK5	120.76
IGF2	121.91
CASP3	122.12
MAP2K2	125.76
EDNRA	127.12
CDH2	129.19
BRD3	131.88
MMP2	132.59
TYRO3	133.26
TGFB2	135.62
RASA1	138.54
XIAP	140.18
PRKCG	141.18
PTK2	141.51
HDAC3	141.56
EHMT2	141.87
ALK	142.43
MAP2K1	142.69
TXN	143.63
VDAC1	144.12
BRD2	144.78
EIF2AK3	145.06
MTOR	145.26
MAP3K4	145.78
FGFR1	147.88
BIRC2	148
GSTP1	148.13
PSMD2	149.16
EP300	152.9
TXNRD1	153.15
PDGFRB	156.01
DOT1L	157.04
ADA	161.65
CDC42	161.72
CD248	162.35
MAPK9	163.15
NANOG	164.79
IDH1	165.54
FZD8	168.37
FGFR4	168.82
POLE4	170.16
ABL1	170.21
NCAM1	171.82
CDK6	173.41
KIR2DL2	173.6
ATR	173.94
STMN4	174.88
KIT	175.62
RAPGEF4	175.75
PRKCE	176.07
HDAC9	176.16
FDX1	176.88
KDM4DL	177.29
SSTR4	177.46
HIF1A	178.65
RAC1	179.06
PRKACG	181.76
MAPK7	181.81
SLITRK6	182.99
MDM2	183.59
GSTO1	183.97
PLA2G7	184.87
MMP13	184.88
VEGFA	186.03
SSTR5	186.12
GSTO2	186.18
GSTT2	186.57
TGFBR1	186.59
MMP9	189.49
IGF1R	189.74
IL6	190.54
AKT2	191.38
PSG1	191.54
CD33	193.59
RET	194.63
PAK4	195.21
PRKAA2	195.56
NTRK3	195.57
TNFRSF9	196.12
PLK2	197.19
UGT3A1	197.31
FOLH1	197.46
GSTM3	197.78
DLL4	197.87
CYP19A1	197.94
PLA2G2D	198.03
PRKCQ	198.93
KDM6B	199.68
HDAC4	199.97
GSTA4	201.13
FKBP1A	201.94
KIR2DL1	202.03
CD38	202.87
TLR8	203.37
CSF2	204.65
CD70	206
ANGPT2	207.71
NTRK1	207.82
SSTR2	209.51
PDGFRA	209.65
PRKAA1	209.66
PIK3CG	209.76
REL	212.16
CYP11B1	212.59
SCGN	213.34
PDCD1	213.46
ADORA3	213.66
TNFSF11	214.01
PLA2G1B	214.07
AKT3	214.18
EGLN1	215.18
RGS5	215.26
SSTR3	215.32
GSTZ1	215.44
CCND2	215.6
GSTM1	216.13
KLK3	216.24
KIR2DL3	216.29
CREBBP	216.47
TNFRSF10B	216.65
FZD7	217.59
CXCL12	217.93
PLIN2	217.94
PDPK1	217.97
AKT1	218.07
TNFRSF8	218.18
KDR	218.93
SSTR1	219.09
MAP1A	219.51
WT1	219.97
PIK3CB	220.63
STEAP1	221.16
SRC	222.18
RPL3	223.6
CXCR4	224.41
IL6R	224.47
ANGPT1	225.24
FLT4	227.03
MET	227.09
NAMPT	227.78
RRM2B	227.85
HCK	228.28
VEGFC	228.41
PTGS2	228.82
CTLA4	229.44
TUBB1	230.68
AR	231.34
PIM1	231.59
CYP17A1	234.72
GSTT1	235.63
ROS1	235.71
MAP2K5	236.06
CEACAM8	236.22
GSTA3	236.66
GNRH1	236.76
CERK	236.91
CD27	236.94
GSTA2	237.21
PIK3CD	238.07
SLAMF7	238.18
NOTCH1	239.15
BCL2A1	239.5
JAK2	241.38
GSTA1	241.74
MMP3	243.03
GSTM5	243.26
FGFR2	243.51
FNTB	244.47
EYS	244.53
MAPK14	245.1
NRP1	245.28
FLT1	245.31
UPP2	245.74
FYN	246.24
CD274	247.12
CSK	247.65
SEMA4D	248.24
RXRG	249.19
HGF	250.06
NTRK2	250.5
KDM4C	251.46
AURKC	251.53
CCND1	251.59
UPP1	252.07
PRKCB	254.15
TGFB1	254.94
CD19	255.25
GSTM4	255.25
GPNMB	257.18
HLA-G	257.46
FGR	257.9
MAP2	258.6
CSF1R	258.93
MCL1	260.04
ERBB4	260.78
SPHK1	260.94
INSR	261.4
PLA2G3	261.43
CD3D	262.84
JAK3	264.15
RAC2	264.82
GSTM2	265.28
LYN	265.35
TYK2	266.49
TNF	267.81
CD52	268.65
NT5E	268.96
LPA	269.43
FLT3	269.63
ESR2	271.24
PPARG	273.15
BTK	273.6
PRUNE2	273.69
EGFR	274.43
PLA2G5	275.9
TNFRSF10A	276.24
MPL	276.63
CEACAM3	276.85
IDH2	277.56
CASP8	277.74
WNT1	280.53
IDO1	281.46
ACVRL1	283.12
PLA2G6	283.75
ENG	284.56
CDK9	285.26
MAOA	287.19
RXRB	287.31
TYMP	287.47
PRKCA	287.74
AXL	288.84
TEK	291.04
SYK	291.31
EGFL7	291.54
PRKACB	291.84
CCR4	293.28
SHH	296.72
PLA2G2A	297.01
FLI1	297.21
CD37	297.93
IKBKB	297.93
CDK3	299.51
HDAC6	299.87
HDAC5	300.24
PRKCZ	300.53
HDAC7	301.49
ABCB1	301.66
PRKACA	302.26
LCK	302.29
FGFR3	302.43
EDNRB	303.37
JAK1	303.41
PLA2G4A	303.87
TGFBR2	306.03
PSMB9	309.03
PLK3	309.5
EPHA2	309.78
CD22	311.01
SLC15A1	311.44
GUCY1A3	312.1
NFKB2	313.38
ERBB3	314.29
MGLL	314.88
MMP7	317.31
BCL2L1	318.97
CEACAM1	319.37
MAOB	320.82
RXRA	323.62
PRKCH	324.21
BCL2L2	325.71
PSMB10	327.07
CD74	328.66
BCL2	329.57
GSTK1	329.87
NOD1	329.99
BMX	330.26
PRKAB1	332.72
PARP3	334.22
MS4A1	334.32
TRAF1	334.96
VEGFB	335.79
FOLR1	337.87
PLA2G4C	339.38
PSMB8	341.62
HDAC10	342.57
BIRC3	343.49
GUCY2C	345.25
PRKCD	346.53
RELA	347.41
HLA-B	348.37
ZHX2	349.06
LY75	349.71
APOL1	352.31
TACR1	353.03
MAPK3	356.63
CEACAM5	356.97
PTK6	357.16
RELB	357.93
MUC16	358.76
RAPGEF3	359.51
ERBB2	359.9
SIRT2	362.31
PLA2G10	363.32
S100A9	363.94
SLC34A2	364.47
ESR1	365.41
STAT3	367.34
MSLN	368.66
EZH1	369.4
MST1R	371.04
NFKB1	372.24
CXCR2	374.57
CEACAM6	376.4
PTK2B	385.19
TACSTD2	386.29
TLR5	387.76
HDAC11	389.16
MUC1	395.38
